# Localized F-actin establishes critical cell interactions required for stem cell niche formation and identity

**DOI:** 10.64898/2026.08.13.744741

**Authors:** Rachael Johnson, Everette Rhymer, Robert Hughes, Lauren Anllo

## Abstract

Lifelong stem cells are maintained by a cellular microenvironment called the niche, which enables tissue homeostasis. Proper niche construction is essential for persistent function, but studying niche formation is challenged by the inaccessibility of most niches to *in vivo* visualization during development. Innovations imaging the *Drosophila* testis are now allowing investigation of niche inception. F-actin localizes to precise cell interfaces during testis niche assembly. Yet it is unknown whether this localization directs niche cell motility, or reflects adhesive sorting in response to formation of niche cell contacts. By adapting a method to optogenetically manipulate cortical F-actin via disruption of Rho1, we interrogate the role for cytoskeletal contributions to niche formation with tissue and temporal specificity. Rho1-mediated disruption of F-actin localization caused defects in niche anterior assembly and architecture. Also, fewer cells adopted bona fide niche identity, given diminished Fasciclin3, N-Cadherin, Islet, and Hedgehog. These disrupted niches fail in signaling to germ cells to establish stem cell identity. We reveal that localized F-actin is crucial for establishing cell contacts to form a functional niche, and to maintain cell identity in the developing tissue.

**Article Summary:** Stem cell niches are tissues that maintain lifelong stem cells, enabling regeneration. Constructing proper niche architecture during development is critical for tissue health and maintenance, but study of initial niche morphogenesis is challenged by niche inaccessibility to imaging and precise genetic manipulation. This study uses optogenetic cortical localization of cytoskeletal disruptors to reveal tissue and temporal specific requirements for localized F-actin in establishing a functional stem cell niche. This work unveils that F-actin driven formation of niche cell contacts during development is required to assume bona fide niche identity, which is essential to establish and maintain stem cells.
