## Supplemental Table 1 - Resource Table for "Localized F-actin establishes critical cell interactions required for stem cell niche formation and identity"

### Sheet: Reagents
Data type	Experimental species	Symbol/name used in publication	Source – public	Source – published	Source – unpublished	Identifiers	New reagent	Comments
Data type (mandatory) Duplicate rows as needed. Order is flexible, but row titles must be preserved.	Experimental species (mandatory, "NA" okay)	Symbol/name used in publication (mandatory)	Source – public [stock center; company, data repository] (one of D,E,F mandatory)	Source -- published [PMID or 'this paper'] (one of D,E,F mandatory)	Source – unpublished [description, incl. lab of origin] (one of D,E,F mandatory)	Identifiers [format as ID_source:identifier] Separate multiple entries with semi-colon, space	New reagent (mandatory for new entities) Description, progenitor(s)	Comments (optional) Genotypes, purpose of reagent, additional information
gene (source not applicable)	NA	NA	NA	NA	NA
strain, strain_background	Drosophila	Six4-Gal4::Dr / Tm3, Sb		L. Anllo		Anllo et al., 2019
strain, strain_background	Drosophila	Six4nlsGFP::UAS-tdtomato / TM6		A. Jarman		Clark et al., 2006
strain, strain_background	Drosophila	P-DSix4-eGFP::Moesin		R. Lehmann		Sano et al., 2012
strain, strain_background	Drosophila	Six4-Gal4::VP16/CyO Dfd-GFP ; P-DSix4-eGFP::Moesin/TM3, Sb		B. Warder		Warder et al., 2024
strain, strain_background	Drosophila	Six4-Gal4::VP16/CyO Dfd-GFP ; Dr/TM3 Sb		B. Warder		Warder et al., 2024
strain, strain_background	Drosophila	UAS-CIBN, Kras CAAX ; ; UAS-Cry2-OCRL-mCherry / TM6B, Tb, Hu		S. De Renzis		De Renzis et al., 2019
strain, strain_background	Drosophila	UAS-CIBN.pm / FM6 ; UAS-Cry2-mCh-Rho1DN / TM6		B. He		Guo, Swan, He, 2022
strain, strain_background	Drosophila	y, sc, v, sev ; ena RNAi TriP HMS01953		Bloomington Drosophila Stock Center		RRIDL BDSC_39034
genetic reagent (in whole organism)	NA	NA	NA	NA	NA
cell line	NA	NA	NA	NA	NA
transfected construct (in cell line)	NA	NA	NA	NA	NA
antibody	NA	Rabbit polyclonal anti Vasa	Boster Bio			DZ41154
antibody	NA	Goat polyclonal anti Vasa	Santa Cruz Biotechnology			Cat# sc-26877 (dC-13), RRID:AB_793880 Discontinued
antibody	NA	Rabbit polyclonal anti RFP	Abcam			ab62341; RRID:AB_945213
antibody	NA	Chicken polyclonal anti GFP	Aves Lab			Cat#GFP-1020; RRID: AB_2307313
antibody	NA	Rat monoclonal anti DN-Cadherin	Developmental Studies Hybridoma Bank			DSHB:40.3A4; RRID:AB_528121
antibody	NA	Mouse monoclonal anti FasciclinIII	Developmental Studies Hybridoma Bank			DSHB-7G10 RRID:AB_528238
antibody	NA	Mouse monoclonal anti mCherry	Developmental Studies Hybridoma Bank			DSHB-3A11 AB-2617430
antibody	NA	Mouse monoclonal anti Islet	Developmental Studies Hybridoma Bank			RRID:AB_945213
antibody	NA	Mouse monoclonal anti Gamma-tubulin	Sigma			RRID:AB_477584
antibody	NA	Rabbit polyclonal anti STAT92E		E. Bach		Flaherty et al., 2010
antibody	NA	Normal Donkey Serum	Jackson Immunoresearch Laboratories			Cat#: 017-000-121; RRID: AB_2337258
antibody	NA	Alexafluor Secondary Antibodies (488, 647) (minimally cross reactive IgG generated in donkey)	Jackson Immunoresearch Laboratories
antibody	NA	Cy3 Affinipure Secondary Antibodies (minimally cross reactive IgG generated in donkey)	Jackson Immunoresearch Laboratories
recombinant DNA reagent	NA	NA	NA	NA	NA
sequence-based reagent	NA	NA	NA	NA	NA
peptide, recombinant protein	NA	Parafolmaldehyde (PFA) 16%	Electron Microscopy Sciences			CAT#15710
peptide, recombinant protein	NA	Hoechst	Sigma			Cat#33342; CAS Number: 875756-97-1
peptide, recombinant protein	NA	Propyl-Gallate	Sigma			CAS Number: 121-79-9
peptide, recombinant protein	NA	Phosphatase Inhibitor	Roche/Sigma			Cat#4906845001
peptide, recombinant protein	NA	Normal Donkey Serum	Jackson Immunoresearch Laboratories			Cat#: 017-000-121; RRID: AB_2337258
peptide, recombinant protein	NA	Ringer's Solution	Other			https://doi.org/10.1101/pdb.rec12409
peptide, recombinant protein	NA	Halocarbon 27 Oil	Sigma			CAS Number: 9002-83-9
large-scale dataset	NA	NA	NA	NA	NA
commercial assay	NA	NA	NA	NA	NA	NA
chemical compound, drug	NA	NA	NA	NA	NA
software, algorithm	NA	Fiji (Image J)	www.fiji.sc
software, algorithm	NA	ImageJ	www.imagej.nih.gov
software, algorithm	NA	Adobe Illustrator	https://www.adobe.com/products/illustrator.html			V29.4 RRID:SCR_010279
software, algorithm	NA	Graphpad Prism	Graphpad software			V10.4.1; RRID:SCR_002798
software, algorithm	NA	NA	NA	NA	NA
other	NA	NA	NA	NA	NA
