## Supplemental Table 2 - Genotype Table for "Localized F-actin establishes critical cell interactions required for stem cell niche formation and identity"

### Sheet: Genotype Table
Figure	Panel	Genotype	Full Genotype
1	C	Photoactivated	UAS-CIBN::CAAX ; Six4-Gal4::VP16 ; UAS-Cry2::mCh::OCRL / Six4-eGFP::moesin
1	D	Dissociation	UAS-CIBN::CAAX ; Six4-Gal4::VP16 ; UAS-Cry2::mCh::OCRL / Six4-eGFP::moesin
1	E	Photoactivation	UAS-CIBN::CAAX ; Six4-Gal4::VP16 ; UAS-Cry2::mCh::OCRL / Six4-eGFP::moesin
1	I	Non-photoactived	UAS-CIBN::CAAX ; Six4-Gal4::VP16 ; UAS-Cry2::mCh::OCRL / Six4-eGFP::moesin
1	J	Photoactivated	UAS-CIBN::CAAX ; Six4-Gal4::VP16 ; UAS-Cry2::mCh::OCRL / Six4-eGFP::moesin
2	A	Control	UAS-CIBN::CAAX ; CyO Dfd-GFP ; UAS-Cry2::mCh::OCRL / Six4-eGFP::moesin
2	B	Manipulated F-actin Depolymerization	UAS-CIBN::CAAX ; Six4-Gal4::VP16 ; UAS-Cry2::mCh::OCRL / Six4-eGFP::moesin
2	D	Ctrl	UAS-CIBN::CAAX ; CyO Dfd-GFP ; UAS-Cry2::mCh::OCRL / +
2	E	OCRL	UAS-CIBN::CAAX ; Six4-Gal4::VP16 ; UAS-Cry2::mCh::OCRL / +
3	A	Control	UAS-CIBN::CAAX ; CyO Dfd-GFP ; UAS-Cry2::mCh::RhoDN / Six4-eGFP::moesin
3	B	Control	UAS-CIBN::CAAX ; CyO Dfd-GFP ; UAS-Cry2::mCh::RhoDN / Six4-eGFP::moesin
3	C	RhoDN	UAS-CIBN::CAAX ; Six4-Gal4::VP16 ; UAS-Cry2::mCh::RhoDN / Six4-eGFP::moesin
3	D	RhoDN	UAS-CIBN::CAAX ; Six4-Gal4::VP16 ; UAS-Cry2::mCh::RhoDN / Six4-eGFP::moesin
3	E	Control	UAS-CIBN::CAAX ; CyO Dfd-GFP ; UAS-Cry2::mCh::RhoDN / Six4-eGFP::moesin
3	F	RhoDN	UAS-CIBN::CAAX ; Six4-Gal4::VP16 ; UAS-Cry2::mCh::RhoDN / Six4-eGFP::moesin
3	G	RhoDN	UAS-CIBN::CAAX ; Six4-Gal4::VP16 ; UAS-Cry2::mCh::RhoDN / Six4-eGFP::moesin
3	I	Ctrl	UAS-CIBN::CAAX ; CyO Dfd-GFP ; UAS-Cry2::mCh::RhoDN / +
3	J	Dark State	UAS-CIBN::CAAX ; Six4-Gal4::VP16 ; UAS-Cry2::mCh::RhoDN / +
3	K	RhoDN	UAS-CIBN::CAAX ; Six4-Gal4::VP16 ; UAS-Cry2::mCh::RhoDN / +
4	A	Ctrl	Six4nlsGFP::UAS-tdtomato / TM6
4	C	Ctrl	P-DSix4-eGFP::Moesin
4	E	Ctrl	UAS-CIBN::CAAX ; CyO Dfd-GFP ; UAS-Cry2::mCh::RhoDN / +
4	F	Dark State	UAS-CIBN::CAAX ; Six4-Gal4::VP16 ; UAS-Cry2::mCh::RhoDN / +
4	G	RhoDN	UAS-CIBN::CAAX ; Six4-Gal4::VP16 ; UAS-Cry2::mCh::RhoDN / +
4	I	Ctrl	y, sc, v, sev ; + / + ; ena RNAi TriP HMS01953 / Six4-eGFP::moesin
4	K	VaspRNAi	y, sc, v, sev ; six4Gal4 / + ; ena RNAi TriP HMS01953 / Six4-eGFP::moesin
4	M	Ctrl	y, sc, v, sev ; + / + ; ena RNAi TriP HMS01953 / +
4	N	VaspRNAi	y, sc, v, sev ; six4Gal4 / + ; ena RNAi TriP HMS01953 / +
5	A	Ctrl	UAS-CIBN::CAAX ; CyO Dfd-GFP ; UAS-Cry2::mCh::RhoDN / +
5	B	Dark State	UAS-CIBN::CAAX ; Six4-Gal4::VP16 ; UAS-Cry2::mCh::RhoDN / +
5	C	RhoDN	UAS-CIBN::CAAX ; Six4-Gal4::VP16 ; UAS-Cry2::mCh::RhoDN / +
5	E	Ctrl	UAS-CIBN::CAAX ; CyO Dfd-GFP ; UAS-Cry2::mCh::RhoDN / +
5	F	Dark State	UAS-CIBN::CAAX ; Six4-Gal4::VP16 ; UAS-Cry2::mCh::RhoDN / +
5	G	RhoDN	UAS-CIBN::CAAX ; Six4-Gal4::VP16 ; UAS-Cry2::mCh::RhoDN / +
6	A	Ctrl	UAS-CIBN::CAAX ; CyO Dfd-GFP ; UAS-Cry2::mCh::RhoDN / +
6	B	Dark State	UAS-CIBN::CAAX ; Six4-Gal4::VP16 ; UAS-Cry2::mCh::RhoDN / +
6	C	RhoDN	UAS-CIBN::CAAX ; Six4-Gal4::VP16 ; UAS-Cry2::mCh::RhoDN / +
6	E	Ctrl	UAS-CIBN::CAAX ; CyO Dfd-GFP ; UAS-Cry2::mCh::RhoDN / +
6	F	Dark State	UAS-CIBN::CAAX ; Six4-Gal4::VP16 ; UAS-Cry2::mCh::RhoDN / +
6	G	RhoDN	UAS-CIBN::CAAX ; Six4-Gal4::VP16 ; UAS-Cry2::mCh::RhoDN / +
7	A	Ctrl	UAS-CIBN::CAAX ; CyO Dfd-GFP ; UAS-Cry2::mCh::RhoDN / +
7	B	Dark State	UAS-CIBN::CAAX ; Six4-Gal4::VP16 ; UAS-Cry2::mCh::RhoDN / +
7	C	RhoDN	UAS-CIBN::CAAX ; Six4-Gal4::VP16 ; UAS-Cry2::mCh::RhoDN / +
7	E	Ctrl	UAS-CIBN::CAAX ; CyO Dfd-GFP ; UAS-Cry2::mCh::RhoDN / +
7	F	Dark State	UAS-CIBN::CAAX ; Six4-Gal4::VP16 ; UAS-Cry2::mCh::RhoDN / +
7	G	RhoDN	UAS-CIBN::CAAX ; Six4-Gal4::VP16 ; UAS-Cry2::mCh::RhoDN / +
8	A	Ctrl	y, sc, v, sev ; + / + ; ena RNAi TriP HMS01953 / +
8	B	VaspRNAi	y, sc, v, sev ; six4Gal4 / + ; ena RNAi TriP HMS01953 / +
8	D	Ctrl	y, sc, v, sev ; + / + ; ena RNAi TriP HMS01953 / +
8	E	VaspRNAi	y, sc, v, sev ; six4Gal4 / + ; ena RNAi TriP HMS01953 / +
